# Using semantic search to find publicly available gene-expression datasets

**DOI:** 10.1101/2025.03.13.643153

**Authors:** Grace S. Brown, James Wengler, Aaron Joyce S. Fabelico, Abigail Muir, Anna Tubbs, Amanda Warren, Alexandra N. Millett, Xinrui Xiang Yu, Paul Pavlidis, Sanja Rogic, Stephen R. Piccolo

**Affiliations:** Department of Biology, Brigham Young University, Provo, Utah, USA; Institute of Biosciences and Technology, Texas A&M Health Science Center, Houston, TX, USA; Department of Psychiatry, University of British Columbia, Vancouver, British Columbia, Canada; Michael Smith Laboratories, University of British Columbia, Vancouver, British Columbia, Canada

## Abstract

Millions of high-throughput, molecular datasets have been shared in public repositories. have been shared in public repositories. Researchers can reuse such data to validate their own findings and explore novel questions. A frequent goal is to find multiple datasets that address similar research topics and to either combine them directly or integrate inferences from them. However, a major challenge is finding relevant datasets due to the vast number of candidates, inconsistencies in their descriptions, and a lack of semantic annotations. This challenge is first among the FAIR principles for scientific data. Here we focus on dataset discovery within Gene Expression Omnibus (GEO), a repository containing 100,000s of data series. GEO supports queries based on keywords, ontology terms, and other annotations. However, reviewing these results is time-consuming and tedious, and it often misses relevant datasets. We hypothesized that language models could address this problem by summarizing dataset descriptions as numeric representations (embeddings). Assuming a researcher has previously found some relevant datasets, we evaluated the potential to find additional relevant datasets. For six human medical conditions, we used 30 models to generate embeddings for datasets that human curators had previously associated with the conditions and identified other datasets with the most similar descriptions. This approach was often, but not always, more effective than GEO’s search engine. Our top-performing models were trained on general corpora, used contrastive-learning strategies, and used relatively large embeddings. Our findings suggest that language models have the potential to improve dataset discovery, perhaps in combination with existing search tools.
