## Additional Data File 2 for "Using semantic search to find publicly available gene-expression datasets"

### Sheet: Sheet1
Query	Series	Series title	Series summary	Series overall design	Model Count	Current Gemma tag(s)	Comment(s)	Strong case	Curator's notes	Accept?	Comments in response
Juvenile idiopathic arthritis	GSE13501	Subtype-specific peripheral blood gene expression profiles in recent onset JIA	Objective: A multi-center study of recent onset juvenile idiopathic arthritis (JIA) subjects prior to treatment with DMARDS or biologics was undertaken to identify peripheral blood gene expression differences between JIA subclasses and controls. Methods: PBMC from 59 healthy children and 136 JIA subjects (28 enthesitis-related arthritis[ERA], 42 persistent oligoarthritis, 45 RF- polyarthritis, an…	PBMC from 59 healthy children and 136 JIA subjects (28 enthesitis-related arthritis[ERA], 42 persistent oligoarthritis, 45 RF- polyarthritis, and 21 systemic) were isolated on Ficoll. Poly-A RNA was labeled using NuGEN Ovation and gene expression profiles were obtained using Affymetrix HG-U133 plus 2.0 Arrays	22	male; biotin; European; female; Asian; sexually immature stage; peripheral blood mononuclear cell; arthritic joint disease	The summary suggests that this series is relevant. In the Mondo Disease Ontology, "juvenile idiopathic arthritis" is a sub-class of "arthritic joint disease."	Yes	Yes, this should be annotated as JIA.	Yes - DONE
Juvenile idiopathic arthritis	GSE15573	Immunity and Defense Genes in Peripheral Blood Mononuclear Cells of Rheumatoid Arthritis patients	Large-scale gene expression profiling of peripheral blood mononuclear cells from Rheumatoid Arthritis (RA) patients could provide a molecular description that reflects the contribution of diverse cellular responses associated with this disease. The aim of our study is to identify peripheral blood gene expression profiles for RA patients, using Illumina technology, to gain insights into RA molecul…	33 samples analyzed corresponding to 18 Rheumatoid Arthritis Patients and 15 Controls	17	biotin; female; male; blood; peripheral blood mononuclear cell; rheumatoid arthritis	JIA and RA are fairly closely connected in the Experimental Factor Ontology.	No	This experiment looks at rheumatoid arthritis specifically, and doesn't specify the developmental stage of the patients. Despite being close in EFO, the curator will choose this term as it most closely matches what the experiment was focused on.	No
Juvenile idiopathic arthritis	GSE8650	Blood Leukocyte Microarrays to Diagnose Systemic Onset Juvenile Idiopathic Arthritis and Follow IL-1 blocade	Systemic onset Juvenile Idiopathic Arthritis (SoJIA) represents up to 20% of Juvenile Idiopathic Arthritis (JIA). We have previously reported that this disease is Interleukin 1 (IL1)-mediated, and that IL-1 blockade results in clinical remission in the majority of patients. The diagnosis of SoJIA, however, still relies on clinical findings as no specific diagnostic tests are available, which lead…	123 RNA samples extracted from PBMCs were studied. For more details on the clinical information, please refer to the paper (PudMed ID...).	17	female; European; biotin; male; Asian; Hispanic or Latin American; peripheral blood mononuclear cell; systemic juvenile idiopathic arthritis; pyogenic arthritis-pyoderma gangrenosum-acne syndrome; systemic lupus erythematosus	In the Experimental Factor Ontology (EFO), "systemic juvenile idiopathic arthritis" is a sub-class of "juvenile idiopathic arthritis." This series is the only one in Gemma with this tag.	Yes	Researchers were looking into that specific class of JIA. As "systemic JIA" is a more specific term and best matches the researchers' interest, curators are expected to tag the more specific subclass term. General terms are not tagged as it is redundant.	No	This relationship could be identified via ontology-based inference.
Neuroblastoma	GSE45587	Expression data for developing a GE-HTS signature for neuroblastoma differentiation	Gene expression data from BE(2)-C cells treated in triplicate with either vehicle (DMSO), 5 Î¼M all-trans retinoic acid (ATRA), 1 mM valproic acid (VPA), or 5 Î¼M ATRA + 1 mM VPA for 6, 24, or 72 hours. Genome-wide expression profiling was performed using Affymetrix U133A microarrays.|While cytotoxic chemotherapy remains the hallmark of cancer treatment, intensive regimens fall short in many mali…	BE(2)-C cells were treated in triplicate with either vehicle (DMSO), 5 Î¼M all-trans retinoic acid (ATRA), 1 mM valproic acid (VPA), or 5 Î¼M ATRA + 1 mM VPA for 6, 24, or 72 hours. Genome-wide expression profiling was performed using Affymetrix U133A microarrays [HT-HG_U133A Early Access].	16	biotin; dimethyl sulfoxide; BE(2)-C cell; valproic acid; all-trans-retinoic acid	BE(2)-C cells "isolated from the brain of a male patient with neuroblastoma" (https://www.atcc.org/products/crl-2268). It would seem consistent to tag this study with neuroblastoma because other studies with this tag have profiled neuroblastoma cell lines.	Yes	If the cell line comes from a patient with neuroblastoma, we don't tag neuroblastoma because this information is already contained in the cell line information. If there was no ontology term for BE(2)-C, then we would tag "neuroblastoma" but this is not the case.	No	Others in Gemma that are annotated this way, such as GSE197243 and GSE90587 and GSE220046.
Triple negative breast carcinoma	GSE95375	Global transcriptome profiling of triple-negative breast cancer cell lines treated with small-molecules targeting Bromodomain and Extra Terminal (BET) proteins	Triple negative breast cancer (TNBC) represents the most clinically challenging subtypes of breast cancer for which targeted therapeutics are still lacking. Bromodomain and Extra Terminal (BET) proteins, including ubiquitously expressed BRD2, BRD3, BRD4 and testis-specific BRDT, are epigenetic âreadersâ and play a major role in epigenetic regulation of gene transcription. BET proteins have em…	Global gene transcription profiling was performed in MDA-MB-157, MDA-MB-231 and MDA-MB-468 cell lines treated with DMSO, Thalidomide (1000 nmol/L), BETi-211 (1000 nmol/L) or BETd-246 (100 nmol/L) for 3 hours. Independent biological replicates (such as DMSO1 and DMSO2) were analyzed for each cell line under each condition. Both DMSO- and Thalidomide-treated samples were used as controls.	14	SUBSET; 1000 nM; MDA-MB-468 cell; thalidomide; MDA-MB-231 cell; MDA-MB-157 cell; 100 nM	According to this paper (https://www.ncbi.nlm.nih.gov/pmc/articles/PMC3532890/), MDA-MB-468, MDA-MB-231, and MDA-MB-157 are triple negative cell lines. In the Cell Line Ontology, these cell lines are children of the "immortal human breast-derived cell line cell" term. It does not classify them directly as triple-negative breast cancer cell lines.	Yes	You are correct in that these cell lines aren't linked to triple-negative breast cancer cell lines in the ontology. As curators we expect the cell lines to be associated with the correct disease in the ontology, so we don't check the 'tree graphs'. Since this is not correct in the ontology however, this would be something to bring up with the ontologies themselves. However, when you search up "tr…	No	Others in Gemma that are annotated this way, such as GSE197243 and GSE90587 and GSE220046.
Neuroblastoma	GSE22785	Integrated genome, transcriptome and translatome profiling of neuroblastoma cells	Microarray-based genome-wide measurements of copy number alterations and of transcriptome variations are proposed for neuroblastoma prognosis and possible treatment choice. Nonetheless, they lack to provide clues on a neglected layer of systems-level changes, the translatome, whose variations are defined by the activity of the translational regulatory machinery. Our study extends the conventional…	We analyzed the following human neuroblastoma cell lines: STA-NB-1, SK-N-AS, NB-69, KELLY, LAN-1, CHP-134, SK-N-SH, SK-N-BE(2), STA-NB-7, CHP-126, CHP-212, IMR-32, SIMA, STA-NB-10.	13	LAN-1 cell; polyA RNA extract; total RNA; IMR-32 cell; SK-N-SH cell; RCB0487 cell; SIMA cell; KELLY cell; CHP-126 cell; SK-N-AS cell; RCB0480 cell; SK-N-BE(2) cell; neuroblastoma cell line; CHP-212 cell	It would seem consistent to tag this study with neuroblastoma because other studies with this tag have profiled neuroblastoma cell lines.	Yes	Same as GSE45587. If the cell line is derived from a patient with neuroblastoma, we will not tag it.	No	Others in Gemma that are annotated this way, such as GSE197243 and GSE90587 and GSE220046.
Down syndrome	GSE32527	DNA microarrays of Turner Syndrome induced pluripotent stem cells	We have generated iPSCs from monosomy X (Turner Syndrome), trisomy 8 (Warkany Syndrome 2), trisomy 13 (Patau Syndrome) and partial trisomy 11;22 (Emanuel Syndrome), using either skin fibroblasts from affected individuals or amniocytes from antenatal diagnostic tests. These cell lines stably maintain the karyotype of the donors and behave like embryonic stem cells (ESCs) in all tested assays. Turn…	Global gene expression profiling with DNA microarrays showed that 3 TS iPSC clones corresponding to the same patient showed a global gene expression pattern similar to ESCs and euploid iPSCs, and very different from donor cells .We detected transcriptomic changes between TS iPSCs and the other ESCs/iPSCs but these variations did not follow a pattern and in fact all pluripotent cell lines clustere…	11	biotin; pluripotent stem cell; periosteum; fibroblast; Turner syndrome; Ornithine transcarbamylase deficiency; amniocyte; chorionic mesenchymal villus; Crigler-Najjar syndrome	This study generated data from various syndromes associated with monosomies or trisomies, so it makes sense that it would be ranked highly, even though it is not a Down syndrome series.	No	Not mentioned in GEO and no samples with Down syndrome.	No
Down syndrome	GSE46562	RNA-seq in neurons derived from iPSCs in controls and patients with schizophrenia and 22q11 del	Individuals with 22q11.2 Deletion Syndrome (22q11.2 DS) are a specific high-risk group for developing schizophrenia (SZ), schizoaffective disorder (SAD) and autism spectrum disorders (ASD). Several genes in the deleted region have been implicated in the development of SZ, e.g., PRODH and DGCR8. However, the mechanistic connection between these genes and the neuropsychiatric phenotype remains uncl…	Eight cases (ten iPSC-neuron samples in total including duplicate clones) and seven controls (nine in total including duplicate clones)	11	induced pluripotent stem cell line cell; schizophrenia; neuron; schizoaffective disorder; velocardiofacial syndrome	This is not a Down syndrome series. The word "Syndrome" may have caught the model's attention. Additionally, iPSCs are often used to study Down syndrome as used in this study.	No	No down syndrome tag?	No
Neuroblastoma	GSE8866	The undifferentiated phenotype in neuroblastoma depends on Cyclin D1 and CDK4 activity	Genomic aberrations of Cyclin D1 (CCND1) and CDK4 in neuroblastoma indicate that dysregulation of the G1 entry checkpoint is an important cell cycle aberration in this pediatric tumor. Here we report that analysis of Affymetrix expression data of primary neuroblastic tumors shows an extensive over-expression of Cyclin D1 and CDK4 which correlates with histological subgroups and prognosis respecti…	The Cell line IMR-32 at time point 0 and transiently transfected with siRNA against GFP, Cyclin D1 and CDK4 at time point 48 hours. All experiments are biological triplicates.	11	biotin; IMR-32 cell; CCND1 [human] cyclin D1; CDK4 [human] cyclin-dependent kinase 4; Knockdown	The summary (and paper) mention neuroblastoma tumors, but it appears those are from a different source. It appears this series contains data from neuroblastoma cell lines. It would seem consistent to tag this study with neuroblastoma because other studies with this tag have profiled neuroblastoma cell lines.	Yes	Same as GSE45587. If the cell line is derived from a patient with neuroblastoma, we will not tag it.	No	Others in Gemma that are annotated this way, such as GSE197243 and GSE90587 and GSE220046.
Triple negative breast carcinoma	GSE19697	An expression profile that predicts the therapeutic response of the basal-like breast cancer to neoadjuvant chemotherapy	A gene expression signature characterizes expression data from breast cancer samples of patients with pathological complete response (pCR) or residual disease (RD) following the neoadjuvant trial.|Several gene expression profiles have been reported to predict breast cancer response to neoadjuvant chemotherapy. These studies often consider breast cancer as a homogeneous entity, although higher rat…	Core biopsies were obtained from 86 patients prior to neoadjuvant therapy out of which 70 fulfilled the requirements to undergo expression analysis (24 of these 70 were used in the published analysis). pCR was defined as no residual invasive disease in the breast or lymph nodes. Residual in situ carcinoma was also considered as pCR. RNA was extracted from snap frozen 14-gauge core samples obtaine…	11	female; European; African American; biotin; anthracycline; zoledronic acid; chemotherapy	According to the Mondo Ontology entry for basal-like breast carcinoma, it is a "biologic subset of breast carcinoma defined by high expression of genes characteristic of basal epithelial cells, including KRT5 and KRT17, annexin 8, CX3CL1, and TRIM29, and usually by lack of expression of the estrogen receptor (ER), progesterone receptor (PR), and human epidermal growth factor receptor 2 (HER2)." I…	Maybe	Basal-like breast carcinoma should be tagged.	Yes to basal-like breast carcinoma. No to triple negative breast carcinoma. - DONE	Helped improve Gemma annotations, even if not for the medical condition we were evaluating.
Bipolar disorder	GSE54568	Expression data from human brain dorsolateral prefrontal cortex - including control samples and samples with major depression disorders (30 samples BA9_F)	Major depressive disorder is a heterogeneous illness with a mostly uncharacterized pathology. Large scale gene expression (transcriptome) analysis and genome-wide association studies (GWAS) for single nucleotide polymorphisms have generated a considerable amount of gene- and disease-related information, but heterogeneity and various sources of noise have limited the discovery of disease mechanism…	30 total samples in 15 pairs were analyzed in postmortem tissue from the dorsolateral prefrontal cortex.	10	biotin; dorsolateral prefrontal cortex; Depression; major depressive disorder	ChatGPT: "Bipolar Disorder (BD) and Major Depressive Disorder (MDD) are both mood disorders that share some common features, particularly involving depressive episodes, but they are distinct conditions with different diagnostic criteria." The models likely identified similarities in the ways these conditions are portrayed in dataset descriptions.	No	Not mentioned in GEO. Also, depression tag should be removed.	No - DONE	Helped improve Gemma annotations, even if not for the medical condition we were evaluating.
Bipolar disorder	GSE54567	Expression data from human brain dorsolateral prefrontal cortex - including control samples and samples with major depression disorders (28 samples BA9_M)	Major depressive disorder is a heterogeneous illness with a mostly uncharacterized pathology. Large scale gene expression (transcriptome) analysis and genome-wide association studies (GWAS) for single nucleotide polymorphisms have generated a considerable amount of gene- and disease-related information, but heterogeneity and various sources of noise have limited the discovery of disease mechanism…	28 total samples in 14 pairs were analyzed in postmortem tissue from the dorsolateral prefrontal cortex.	9	biotin; Depression; dorsolateral prefrontal cortex; major depressive disorder	ChatGPT: "Bipolar Disorder (BD) and Major Depressive Disorder (MDD) are both mood disorders that share some common features, particularly involving depressive episodes, but they are distinct conditions with different diagnostic criteria." The models likely identified similarities in the ways these conditions are portrayed in dataset descriptions.	No	Not mentioned in GEO. Also, depression tag should be removed.	No - DONE	Helped improve Gemma annotations, even if not for the medical condition we were evaluating.
Bipolar disorder	GSE54575	Expression data from human brain orbital ventral prefrontal cortex - including control samples and samples with major depression disorders (24 samples NY_BA47)	Major depressive disorder is a heterogeneous illness with a mostly uncharacterized pathology. Large scale gene expression (transcriptome) analysis and genome-wide association studies (GWAS) for single nucleotide polymorphisms have generated a considerable amount of gene- and disease-related information, but heterogeneity and various sources of noise have limited the discovery of disease mechanism…	24 total samples in 12 pairs were analyzed in postmortem tissue from the orbital ventral prefrontal cortex.	9	biotin; prefrontal cortex; Depression; major depressive disorder	ChatGPT: "Bipolar Disorder (BD) and Major Depressive Disorder (MDD) are both mood disorders that share some common features, particularly involving depressive episodes, but they are distinct conditions with different diagnostic criteria." The models likely identified similarities in the ways these conditions are portrayed in dataset descriptions.	No	Not mentioned in GEO. Also, depression tag should be removed.	No - DONE	Helped improve Gemma annotations, even if not for the medical condition we were evaluating.
Parkinson's disease	GSE33298	Gene expression analysis of human iPSC generated from pathogenic LRRK2 (G2019S) mutation bearing patients	Genetic mutations on leucine-rich repeat kinase 2 (LRRK2) have been associated with an increased risk of Parkinson's disease. The Gly2019Ser (G2019S) mutation on LRRK2 gene is a relatively common cause of familial Parkinson's disease in Caucasian population. In this study, we generated human induced pluripotent stem cell (iPSC) lines from LRRK2 (G2019S) bearing patient fibroblasts by cell reprogr…	Microarray gene expression profiling was done to: (1) Compare global gene expression differences between wildtype fibroblasts and fibroblasts from patients bearing homozygous and heterozygous LRRK2 (G2019S) mutation; (2) Compare global gene expression differences between wildtype iPSC and iPSC generated from LRRK2 (G2019S) homozygous and heterozygous patients; (3) Check that all iPSC generated fr…	9	biotin; induced pluripotent stem cell line cell; fibroblast; embryonic stem cell; LRRK2 [human] leucine-rich repeat kinase 2	This study has relevance to Parkinson's disease, but it is not clear whether the cells came from individuals with Parkinson's disease or just those who had mutations in LRRK2.	Maybe	We don't tag Parkinson's if we don't know if the cells come from patients with PD. The only thing that is clear is that there were mutations in LRRK2.	No
Bipolar disorder	GSE54570	Expression data from human brain dorsolateral prefrontal cortex - including control samples and samples with major depression disorders (26 samples NY_BA9)	Major depressive disorder is a heterogeneous illness with a mostly uncharacterized pathology. Large scale gene expression (transcriptome) analysis and genome-wide association studies (GWAS) for single nucleotide polymorphisms have generated a considerable amount of gene- and disease-related information, but heterogeneity and various sources of noise have limited the discovery of disease mechanism…	26 total samples in 13 pairs were analyzed in postmortem tissue from the dorsolateral prefrontal cortex.	8	biotin; Depression; dorsolateral prefrontal cortex; major depressive disorder	ChatGPT: "Bipolar Disorder (BD) and Major Depressive Disorder (MDD) are both mood disorders that share some common features, particularly involving depressive episodes, but they are distinct conditions with different diagnostic criteria."	No	Not mentioned in GEO. Also, depression tag should be removed.	No - DONE	Helped improve Gemma annotations, even if not for the medical condition we were evaluating.
Down syndrome	GSE216875	Reduced LYNX1 and epilepsy phenotype-related changes in transcriptome of human iPSC-derived neural progenitors modeling fragile X syndrome	Transcriptome analysis of RNA samples collected from human control and FXS iPS cell-derived neural progenitors at day 1 and day 7 of differentiation|Lack of fragile X mental retardation protein results in fragile X syndrome (FXS), which is the most common inherited intellectual disability syndrome and serves as an excellent model disease to study molecular mechanisms behind neuropsychiatric comor…	In this study, we analyzed gene expression profile of human iPS cell-derived neural progenitors reprogrammed from somatic cells of 3 healthy subjects and 3 patients diagnosed with FXS using the Affymetrix ClariomTM D Human array.	8	biotin; neural progenitor cell; fragile X syndrome	This is a study of fragile X syndrome. It is not directly relevant to Down syndrome, but it makes sense that it would be ranked highly. iPSCs are commonly studied in Down syndrome research.	No	Not mentioned in GEO.	No
Triple negative breast carcinoma	GSE85579	Genomic Regulation of Invasion by STAT3 in Triple Negative Breast Cancer	Breast cancer is a heterogeneous disease comprised of four molecular subtypes defined by whether the tumor-originating cells are luminal or basal epithelial cells. Breast cancers arising from the luminal mammary duct often express estrogen receptor (ER), progesterone receptor (PR), and human epidermal growth receptor 2 (HER2). Tumors expressing ER and/or PR are treated with anti-hormonal therapie…	ChIP-seq and RNA-seq experimentation were performed in TNBC cell lines: HCC70, MDA-MB-231, MDA-MB-468, MDA-MB-157, HCC1143. ChIP-seq was performed after 1hr vehicle control indcution (ethanol). RNA-seq was performed after 96hr knockdown of STAT3 or non-targeting siRNA. Tissue ChIP-seq was performed in two TNBC tumor samples: A139 and A137.	8	MDA-MB-231 cell; breast cancer; HCC1143 cell; STAT3 [human] signal transducer and activator of transcription 3; HCC70 cell; MDA-MB-157 cell; MDA-MB-468 cell; Homozygous negative; MDAMB231 cell	It would make sense to tag this as triple negative breast cancer.	Yes	Cell lines are from TNBC so tag is not needed. See GSE95375.	No	Others in Gemma are annotated this way, such as GSE79721 and GSE79332 and GSE220017.
Bipolar disorder	GSE17612	Comparison of post-mortem tissue from brain BA10 region between schizophrenic and control patients.	Analysis of gene expression in two large schizophrenia cohorts identifies multiple changes associated with nerve terminal function.|Schizophrenia is a severe psychiatric disorder with a world-wide prevalence of 1%. The pathophysiology of the illness is not understood, but is thought to have a strong genetic component with some environmental influences on aetiology. To gain further insight into di…	Post-mortem derived BA10 tissue from 28 schizophrenic and 23 control patients were compared. Age, gender, post-mortem delay and pH of brain lysates data were also captured.	7	biotin; Brodmann (1909) area 10; schizophrenia; female; male	ChatGPT: "Schizophrenia and bipolar disorder are both complex psychiatric conditions that impact cognitive function, mood, and perception. Despite being distinct diagnoses, they share several features and have overlapping aspects in terms of symptoms, genetics, and potentially, their treatment." The models likely identified similarities in the ways these conditions are portrayed in the dataset de…	No	Not mentioned in GEO.	No
Juvenile idiopathic arthritis	GSE36700	Gene expression profiles in synovial biopsies from patients with arthritis	Rheumatoid arthritis (RA) is an inflammatory joint disorder that results in progressive joint damage when insufficiently treated. In order to prevent joint destruction and functional disability in RA, early diagnosis and initiation of appropriate treatment with Disease-Modifying Antirheumatic Drugs (DMARDs) is needed. However, in daily clinical practice, patients may initially display symptoms of…	GeneChipÂ® Human Genome U133 Plus 2.0 Arrays (Affymetrix UK Ltd., High Wycombe, UK) were hybridized in monoplicates with 10 Î¼g biotinylated cRNA, using synovial biopsy samples obtained in 4 patients with SA (based on the presence of psoriasis or x-ray evidence of sacro-iliacal joint involvement), 5 patients with MIC, based on the identification of urate or calcium pyrophosphate crystals in the s…	7	male; biotin; female; synovial membrane of synovial joint rheumatoid arthritis; arthritic joint disease; non-steroidal anti-inflammatory drug; osteoarthritis; systemic lupus erythematosus; colchicine	JIA and RA are fairly closely connected in the Experimental Factor Ontology.	No	Not mentioned in GEO.	No
Parkinson's disease	GSE149632	Phenotypic manifestation of alpha-synuclein strains from Parkinsonâs disease and multiple system atrophy in human dopaminergic neruons	Although Î±-synucleinis implicated in the pathogenesis of Parkinsonâs disease and related disorders, it remains unclear whether specific conformations or levels of Î±-synuclein assemblies are toxic and how they cause progressive loss of human dopaminergic neurons. To address this issue, we used iPSC-derived dopaminergic neurons with a-synuclein triplication or controls where endogenous Î±-synuc…	RNASeq experiment to compare the SNCA triplication iPSC lines (n=3 or 3 clones) or healthy control lines (n=3) at baseline and after induction of alpha-synuclein aggregation for 2 weeks. This was to investigate whether there are consistent changes upon synuclein aggregation in Triplication lines (clone 1, clone 3, clone 5) or healthy control lines (AH017, OX3, SFC840) when compared to their corre…	7	dopaminergic neuron; Overexpression; SNCA triplication; amyloid fibril; multiple system atrophy; Parkinson disease; SNCA [human] synuclein, alpha (non A4 component of amyloid precursor)	This series is now tagged with the "Parkinson disease" term from the Mondo Disease Ontology. Perhaps it was tagged after I downloaded the list of series associated with this tag.	Yes	done.	N/A	It was tagged after we made the predictions.
Down syndrome	GSE178687	RNAseq analysis of DPSC-derived neurons from Neurotypical control subjects and PWS subjects	A major challenge to the study and treatment of neurogenetic syndromes is the difficulty in gaining access to live neurons from individuals with these disorders. Although other sources of stem cells are currently available for differentiation into neurons, these can involve invasive procedures and be difficult or expensive to generate limiting their use on a broad scale, especially for rare syndr…	RNA-seq Analysis of DPSC derived neurons; 4 individuals per group of the following: neurotypical control, PWS deletion, PWS UPD -ASD, and PWS UPS +ASD	6	neuron; Prader-Willi syndrome Prader-Willi syndrome due to paternal 15q11q13 deletion; Prader-Willi syndrome due to maternal uniparental disomy of chromosome 15; autism spectrum disorder	This is not a Down syndrome (DS) dataset. The word "syndrome" may have caught the model's attention. DS is conferred by trisomy, whereas PWS is conferred by disomy, so the textual similarity might have caught the model's attention. Autism spectrum disorder is much more common in people with DS than the general population, so there may have been mention of this in DS dataset descriptions.	No	Down syndrome not mentioned?	No
Down syndrome	GSE211103	Tissue and cell-type specific molecular and functional signatures of 16p11.2 reciprocal genomic disorder across mouse brain and human neuronal models.	Chromosome 16p11.2 reciprocal genomic disorder due to recurrent copy number variants (CNVs) involves intellectual disability, autism spectrum disorder (ASD), and schizophrenia but the responsible mechanisms are not known. To systemically dissect molecular effects, we performed transcriptome profiling of 350 libraries from six tissues (cortex, cerebellum, striatum, liver, brown fat, white fat) in …	bulk RNAseq based transcriptomic analyses of six tissues from 16p11.2 deletion and duplication as well as control mouse models; single cell RNAseq based transcriptomic analyses of human iPSC-derived 16p11.2 deletion and duplication as well as control organoids.	6	male; intellectual disability; schizophrenia; autism spectrum disorder; neuron; GM08330 cell; KCTD13 [human] potassium channel tetramerization domain containing 13; proximal 16p11.2 microdeletion syndrome; chromosome 16p11.2 duplication syndrome; iPSC derived cell line; Heterozygous	This is not a Down syndrome (DS) dataset. Intellectual disability is a typical characteristic of people with DS and is surely mentioned in descriptions of DS datasets. Autism spectrum disorder is much more common in people with DS than the general population, so there may have been mention of this in DS dataset descriptions.	No	Down syndrome not mentioned?	No
Neuroblastoma	GSE18409	Expression data from Trk-overexpressing NB cell line SY5Y	Neurotrophin receptors play a pivotal role in the biology and prognosis of neuroblastoma (NB). While expression of TrkA/NTRK1 confers a good prognosis to NB patients, expression of TrkB/NTRK2 is associated with unfavorable outcome. We have transfected the neurotrophin-receptor null cell line SY5Y with either full-length TrkA or TrkB and performed transcriptional profiling to analyse the effects o…	SY5Y transfected with either full length TrkA- or TrkB cDNA or vector control were cultivated in the absence or presence of their ligands NGF and BDNF, respectively. At the indicated time points cells were harvested and analysed using Affymetrix U95Av2 chips.	6	biotin; SH-SY5Y cell; Overexpression; NGF [human] nerve growth factor (beta polypeptide); BDNF [human] brain-derived neurotrophic factor; NTRK2 [human] neurotrophic tyrosine kinase, receptor, type 2; NTRK1 [human] neurotrophic tyrosine kinase, receptor, type 1	It would seem consistent to tag this study with neuroblastoma because other studies with this tag have profiled neuroblastoma cell lines.	Yes	Same as GSE45587. If the cell line is derived from a patient with neuroblastoma, we will not tag it.	No	Others in Gemma are annotated this way, such as GSE197243 and GSE90587 and GSE220046.
Parkinson's disease	GSE25931	Gene Expression Profiling of Human Embryonic Neural Stem Cells and Dopaminergic Neurons from Adult Human Substantia Nigra	Our goal was to develop a list of genes that could be used effectively to highlight the genomic profiling of human embryonic neural stem cells (hENSCs), and to identify genes involved in the process of their differentiation to dopaminergic (DA) neurons. Our results showed that Agilent's Whole Human Genome Oligonucleotide Microarray permits the monitoring of at least 41000 genes as cells different…	Two-condition experiment: hENSC S vs. DA cells. Biological replicates: 2 hENSC, and 2 DA neuron samples from human substantia nigra cells.	6	dopaminergic neuron; neuronal stem cell	This is relevant to Parkinson's disease but is not a Parkinson's dataset. The summary mentions Parkinson's disease.	No	Not relevant to samples.	No
Parkinson's disease	GSE36321	Gene expression analysis of H9 hESC derived neuron stem cells (NSC) harboring pathogenic LRRK2 (G2019S) mutation	Genetic mutations on leucine-rich repeat kinase 2 (LRRK2) have been associated with an increased risk of Parkinson's disease. The Gly2019Ser (G2019S) mutation on LRRK2 gene is a relatively common cause of familial Parkinson's disease in Caucasian population.|In this study, we generated H9 hESC harboring LRRK2 (G2019S) mutation by gene knockin. Wildtype and LRRK2 mutant hESC were differentiated in…	LRRK2 mutant NSC were treated with or without the LRRK2 kinase specific inhibitor (LRRK2-IN-1). Global gene expression analysis was performed to assess the overall similarity of gene expression profiles among three NSC groups (wildtype; LRRK2 mutant; LRRK2 mutant with inhibitor treatment).	6	biotin; derived from H9 embryonic stem cell; neuronal stem cell; LRRK2 [human] leucine-rich repeat kinase 2; Overexpression	This study has relevance to Parkinson's disease, but it is not clear whether the cells came from individuals with Parkinson's disease or just those who had mutations in LRRK2.	Maybe	We don't tag Parkinson's in this case; if we don't know if the cells come from patients with PD and also only when all patients have PD.	No
